# The Developmental Transcription Factor TBX3 Physically Engages with the Wnt/β-catenin Transcriptional Complex in Human Colorectal Cancer Cells to Regulate Metastasis Genes

**DOI:** 10.1101/2023.12.18.571901

**Authors:** Amaia Jauregi-Miguel, Simon Söderholm, Tamina Weiss, Anna Nordin, Valeria Ghezzi, Salome M. Brütsch, Pierfrancesco Pagella, Yorick van de Grift, Gianluca Zambanini, Jacopo Ulisse, Alessandro Mattia, Ruslan Deviatiiarov, Elena Faustini, Lavanya Moparthi, Francisca Lottersberger, Stefan Koch, Andreas E. Moor, Xiao-Feng Sun, Eleonore von Castelmur, Guojun Sheng, Claudio Cantù

## Abstract

Wnt signaling orchestrates gene expression in a plethora of processes during development and adult cell homeostasis via the action of nuclear β-catenin. Furthermore, neoplasia of the colorectal epithelium begins with aberrant Wnt/β-catenin signaling. Yet, little is known about how β-catenin generates context-specific transcriptional outcomes. We have previously identified the developmental transcription factor TBX3 as a tissue-specific component of the Wnt/β-catenin nuclear complex during mouse forelimb development. In this study, we show that TBX3 is present and functionally active in human colorectal cancers. TBX3’s genomic binding pattern suggests a regulatory role that broadly coincides with that of Wnt/β-catenin. Moreover, proteomics proximity labelling indicated that, during Wnt pathway activation, TBX3 is vicinal to several protein partners, including the transcription factors TCF/LEF and chromatin remodeling complexes which are usually found at Wnt responsive elements. Sequence and structure analysis revealed that TBX3 possesses an exposed Asp-Pro-Phe (NPF) motif predicted by AlphaFold2 Multimer to mediate direct interactions with several Wnt-activated TBX3 partners. Deletion of NPF abrogates TBX3 proximity to these partners and its ability to modulate Wnt-dependent transcription. TBX3 emerges as a key modulator of the oncogenic activity of Wnt/β-catenin in colorectal cancer, and its mechanism of action exposes a novel druggable protein-interaction surface.
