## Supplementary material for "The Developmental Transcription Factor TBX3 Physically Engages with the Wnt/β-catenin Transcriptional Complex in Human Colorectal Cancer Cells to Regulate Metastasis Genes": Supplementary File 3.csv

Enrichment FDR	nGenes	Pathway Genes	Fold Enrichment	Pathway	URL	Genes
0.00528897998849257	6	231	8.001404001404	Ras signaling pathway	http://www.genome.jp/kegg-bin/show_pathway?hsa04014	RRAS CALM2 EGFR SHC1 GNG12 PLA2G6
0.00528897998849257	6	217	8.51762361439781	Regulation of actin cytoskeleton	http://www.genome.jp/kegg-bin/show_pathway?hsa04810	PXN EZR RRAS EGFR GNG12 CFL1
0.00528897998849257	4	75	16.4295495495495	Glioma	http://www.genome.jp/kegg-bin/show_pathway?hsa05214	GADD45A CALM2 EGFR SHC1
0.110931480032461	2	79	7.79883681149504	EGFR tyrosine kinase inhibitor resistance	http://www.genome.jp/kegg-bin/show_pathway?hsa01521	EGFR SHC1
0.110931480032461	2	45	13.6912912912913	ABC transporters	http://www.genome.jp/kegg-bin/show_pathway?hsa02010	ABCD3 ABCA4
0.110931480032461	4	294	4.19121161978305	MAPK signaling pathway	http://www.genome.jp/kegg-bin/show_pathway?hsa04010	GADD45A RRAS EGFR GNG12
0.110931480032461	3	191	4.83854535163436	Chemokine signaling pathway	http://www.genome.jp/kegg-bin/show_pathway?hsa04062	PXN SHC1 GNG12
0.110931480032461	3	131	7.05467299360429	FoxO signaling pathway	http://www.genome.jp/kegg-bin/show_pathway?hsa04068	GADD45A ATG12 EGFR
0.110931480032461	3	148	6.24433893352812	Phospholipase D signaling pathway	http://www.genome.jp/kegg-bin/show_pathway?hsa04072	RRAS EGFR SHC1
0.110931480032461	2	73	8.43983709737134	P53 signaling pathway	http://www.genome.jp/kegg-bin/show_pathway?hsa04115	GADD45A SFN
0.110931480032461	3	156	5.92411642411642	Cellular senescence	http://www.genome.jp/kegg-bin/show_pathway?hsa04218	GADD45A RRAS CALM2
0.110931480032461	3	134	6.89673255344897	Vascular smooth muscle contraction	http://www.genome.jp/kegg-bin/show_pathway?hsa04270	CALM2 NPR1 PLA2G6
0.110931480032461	3	181	5.10586829923847	Axon guidance	http://www.genome.jp/kegg-bin/show_pathway?hsa04360	SEMA6A RRAS CFL1
0.110931480032461	3	138	6.69682726204465	Apelin signaling pathway	http://www.genome.jp/kegg-bin/show_pathway?hsa04371	RRAS CALM2 GNG12
0.110931480032461	3	200	4.62081081081081	Focal adhesion	http://www.genome.jp/kegg-bin/show_pathway?hsa04510	PXN EGFR SHC1
0.110931480032461	3	138	6.69682726204465	Estrogen signaling pathway	http://www.genome.jp/kegg-bin/show_pathway?hsa04915	CALM2 EGFR SHC1
0.110931480032461	3	154	6.001053001053	Oxytocin signaling pathway	http://www.genome.jp/kegg-bin/show_pathway?hsa04921	CALM2 EGFR NPR1
0.110931480032461	2	69	8.92910301605954	Renin secretion	http://www.genome.jp/kegg-bin/show_pathway?hsa04924	CALM2 NPR1
0.110931480032461	3	129	7.16404776869893	Relaxin signaling pathway	http://www.genome.jp/kegg-bin/show_pathway?hsa04926	EGFR SHC1 GNG12
0.110931480032461	2	76	8.10668563300142	Gastric acid secretion	http://www.genome.jp/kegg-bin/show_pathway?hsa04971	EZR CALM2
0.110931480032461	3	187	4.942043647926	Alcoholism	http://www.genome.jp/kegg-bin/show_pathway?hsa05034	CALM2 SHC1 GNG12
0.110931480032461	2	77	8.001404001404	Bacterial invasion of epithelial cells	http://www.genome.jp/kegg-bin/show_pathway?hsa05100	PXN SHC1
0.110931480032461	2	76	8.10668563300142	Pertussis	http://www.genome.jp/kegg-bin/show_pathway?hsa05133	CALM2 CFL1
0.110931480032461	4	224	5.50096525096525	Human cytomegalovirus infection	http://www.genome.jp/kegg-bin/show_pathway?hsa05163	PXN CALM2 EGFR GNG12
0.110931480032461	4	210	5.86769626769627	Human immunodeficiency virus 1 infection	http://www.genome.jp/kegg-bin/show_pathway?hsa05170	PXN CALM2 GNG12 CFL1
0.110931480032461	6	530	3.48740438551759	Pathways in cancer	http://www.genome.jp/kegg-bin/show_pathway?hsa05200	GADD45A SLC2A1 CALM2 EGFR GNG12 CKS1B
0.110931480032461	4	202	6.1000802782981	Proteoglycans in cancer	http://www.genome.jp/kegg-bin/show_pathway?hsa05205	PXN EZR RRAS EGFR
0.110931480032461	3	161	5.74013765318113	MicroRNAs in cancer	http://www.genome.jp/kegg-bin/show_pathway?hsa05206	EZR EGFR SHC1
0.110931480032461	2	76	8.10668563300142	Pancreatic cancer	http://www.genome.jp/kegg-bin/show_pathway?hsa05212	GADD45A EGFR
0.110931480032461	2	58	10.6225535880708	Endometrial cancer	http://www.genome.jp/kegg-bin/show_pathway?hsa05213	GADD45A EGFR
0.110931480032461	2	72	8.55705705705706	Melanoma	http://www.genome.jp/kegg-bin/show_pathway?hsa05218	GADD45A EGFR
0.110931480032461	2	76	8.10668563300142	Chronic myeloid leukemia	http://www.genome.jp/kegg-bin/show_pathway?hsa05220	GADD45A SHC1
0.110931480032461	2	72	8.55705705705706	Non-small cell lung cancer	http://www.genome.jp/kegg-bin/show_pathway?hsa05223	GADD45A EGFR
0.110931480032461	3	147	6.28681742967457	Breast cancer	http://www.genome.jp/kegg-bin/show_pathway?hsa05224	GADD45A EGFR SHC1
0.110931480032461	3	167	5.53390516264768	Hepatocellular carcinoma	http://www.genome.jp/kegg-bin/show_pathway?hsa05225	GADD45A EGFR SHC1
0.110931480032461	3	148	6.24433893352812	Gastric cancer	http://www.genome.jp/kegg-bin/show_pathway?hsa05226	GADD45A EGFR SHC1
0.110931480032461	2	70	8.8015444015444	Central carbon metabolism in cancer	http://www.genome.jp/kegg-bin/show_pathway?hsa05230	SLC2A1 EGFR
0.119174877719248	2	84	7.33462033462034	ErbB signaling pathway	http://www.genome.jp/kegg-bin/show_pathway?hsa04012	EGFR SHC1
0.119174877719248	3	210	4.4007722007722	Rap1 signaling pathway	http://www.genome.jp/kegg-bin/show_pathway?hsa04015	RRAS CALM2 EGFR
0.119570199550316	2	86	7.16404776869893	Colorectal cancer	http://www.genome.jp/kegg-bin/show_pathway?hsa05210	GADD45A EGFR
0.123826884268178	2	95	6.48534850640114	Endocrine resistance	http://www.genome.jp/kegg-bin/show_pathway?hsa01522	EGFR SHC1
0.123826884268178	3	219	4.21991854868567	CAMP signaling pathway	http://www.genome.jp/kegg-bin/show_pathway?hsa04024	RRAS CALM2 NPR1
0.123826884268178	2	97	6.35162998049596	Fc gamma R-mediated phagocytosis	http://www.genome.jp/kegg-bin/show_pathway?hsa04666	CFL1 PLA2G6
0.123826884268178	2	97	6.35162998049596	Circadian entrainment	http://www.genome.jp/kegg-bin/show_pathway?hsa04713	CALM2 GNG12
0.123826884268178	2	98	6.28681742967457	Inflammatory mediator regulation of TRP channels	http://www.genome.jp/kegg-bin/show_pathway?hsa04750	CALM2 PLA2G6
0.123826884268178	2	93	6.62481836675385	GnRH signaling pathway	http://www.genome.jp/kegg-bin/show_pathway?hsa04912	CALM2 EGFR
0.123826884268178	2	98	6.28681742967457	Aldosterone synthesis and secretion	http://www.genome.jp/kegg-bin/show_pathway?hsa04925	CALM2 NPR1
0.123826884268178	3	232	3.98345759552656	Coronavirus disease	http://www.genome.jp/kegg-bin/show_pathway?hsa05171	RPLP0 RPS11 EGFR
0.123826884268178	2	92	6.69682726204465	Small cell lung cancer	http://www.genome.jp/kegg-bin/show_pathway?hsa05222	GADD45A CKS1B
0.129855653626943	3	240	3.85067567567568	Calcium signaling pathway	http://www.genome.jp/kegg-bin/show_pathway?hsa04020	NTSR1 CALM2 EGFR
0.132418764510481	2	104	5.92411642411642	C-type lectin receptor signaling pathway	http://www.genome.jp/kegg-bin/show_pathway?hsa04625	RRAS CALM2
0.132688514028481	3	246	3.75675675675676	Shigellosis	http://www.genome.jp/kegg-bin/show_pathway?hsa05131	PXN ATG12 EGFR
0.134086149544868	2	107	5.75801970194494	Glucagon signaling pathway	http://www.genome.jp/kegg-bin/show_pathway?hsa04922	SLC2A1 CALM2
0.136032214926669	2	109	5.65236796429457	HIF-1 signaling pathway	http://www.genome.jp/kegg-bin/show_pathway?hsa04066	SLC2A1 EGFR
0.14465973326338	2	114	5.40445708866762	Leukocyte transendothelial migration	http://www.genome.jp/kegg-bin/show_pathway?hsa04670	PXN EZR
0.153290569583531	2	119	5.177379059732	Neurotrophin signaling pathway	http://www.genome.jp/kegg-bin/show_pathway?hsa04722	CALM2 SHC1
0.166516073400085	2	126	4.88974688974689	Cell cycle	http://www.genome.jp/kegg-bin/show_pathway?hsa04110	GADD45A SFN
0.177476843378827	2	132	4.66748566748567	Dopaminergic synapse	http://www.genome.jp/kegg-bin/show_pathway?hsa04728	CALM2 GNG12
0.179083423153286	2	134	4.59782170229931	Ribosome	http://www.genome.jp/kegg-bin/show_pathway?hsa03010	RPLP0 RPS11
0.182978746855366	2	137	4.49713947524167	Insulin signaling pathway	http://www.genome.jp/kegg-bin/show_pathway?hsa04910	CALM2 SHC1
0.188976068690669	1	25	12.3221621621622	Alpha-Linolenic acid metabolism	http://www.genome.jp/kegg-bin/show_pathway?hsa00592	PLA2G6
0.188976068690669	2	141	4.36956105041211	Autophagy	http://www.genome.jp/kegg-bin/show_pathway?hsa04140	RRAS ATG12
